# U2AF1 mutations rescue deleterious exon skipping induced by KRAS mutations

**DOI:** 10.1101/2025.03.21.644128

**Authors:** David M. Walter, Katherine Cho, Smruthy Sivakumar, Daniel Denney, Iris T.-H. Lee, Anders B. Dohlman, Jakob M. Heinz, Ethan Shurberg, Kevin X. Jiang, Akansha A. Gupta, Garrett M. Frampton, Matthew Meyerson

**Affiliations:** Department of Medical Oncology, Dana-Farber Cancer Institute, Boston, MA; Cancer Program, Broad Institute of Harvard and MIT, Cambridge, MA; Department of Genetics, Harvard Medical School, Boston, MA; Foundation Medicine Inc., Boston, MA; Department of Biomedical Informatics, Harvard Medical School, Boston, MA

## Abstract

The mechanisms by which somatic mutations of splicing factors, such as U2AF1^S34F^ in lung adenocarcinoma, contribute to cancer pathogenesis are not well understood. Here, we used prime editing to modify the endogenous *U2AF1* gene in lung adenocarcinoma cells and assessed the resulting impact on alternative splicing. These analyses identified *KRAS* as a key target modulated by U2AF1^S34F^. One specific *KRAS* mutation, G12S, generates a cryptic U2AF1 binding site that leads to skipping of *KRAS* exon 2 and generation of a non-functional *KRAS* transcript. Expression of the U2AF1^S34F^ mutant reverts this exon skipping and restores KRAS function. Analysis of cancer genomes reveals that U2AF1^S34F^ mutations are enriched in KRAS^G12S^-mutant lung adenocarcinomas. A comprehensive analysis of splicing factor/oncogene mutation co-occurrence in cancer genomes also revealed significant co-enrichment of KRAS^Q61R^ and U2AF1^I24T^ mutations. Experimentally, KRAS^Q61R^ mutation leads to *KRAS* exon 3 skipping, which in turn can be rescued by the expression of U2AF1^I24T^. Our findings provide evidence that splicing factor mutations can rescue splicing defects caused by oncogenic mutations. More broadly, they demonstrate a dynamic process of cascading selection where mutational events are positively selected in cancer genomes as a consequence of earlier mutations.
