## Extended Data Table 1 for "U2AF1 mutations rescue deleterious exon skipping induced by KRAS mutations"

### Sheet: Sheet1
Component	Target	Oligo F Name	Oligo F Sequence	Oligo R Name	Oligo R Sequence
TwinPE forward epegRNA spacer	All U2AF1 variants	hU2AF1_S34_peg_sgF	CACCGTCATGGAGACAGGTGCTCTGTTTTAGA	hU2AF1_S34_peg_sgR	TAGCTCTAAAACAGAGCACCTGTCTCCATGAC
TwinPE reverse epegRNA spacer #3	All U2AF1 variants	S34_TwinPE_Spacer#3	CACCAACACACTTATGAACACAAAGTTTTAGA	S34_TwinPE_Spacer#3_RP	TAGCTCTAAAACTTTGTGTTCATAAGTGTGTT
epegRNA scaffold	All U2AF1 variants	hU2AF1_S34_scaffF	GCTAGAAATAGCAAGTTAAAATAAGGCTAGTCCGTTATCAACTTGAAAAAGTGGCACCGAGTCG	hU2AF1_S34_scaffR	GCACCGACTCGGTGCCACTTTTTCAAGTTGATAACGGACTAGCCTTATTTTAACTTGCTATTTC
epegRNA extension	S34S	hS34S-epeg-extens-FP	GTGCTTGTGCAACCGGGAGCACCTGTCTCCATTGA	hS34S-epeg-extens-RP	CGCGTCAATGGAGACAGGTGCTCCCGGTTGCACAA
epegRNA extension	S34Y	hS34Y-epeg-extens-FP	GTGCTTGTGCAACCGATAGCACCTGTCTCCATTGA	hS34Y-epeg-extens-RP	CGCGTCAATGGAGACAGGTGCTATCGGTTGCACAA
epegRNA extension	S34C	hS34C-epeg-extens-FP	GTGCTTGTGCAACCGACAGCACCTGTCTCCATTGA	hS34C-epeg-extens-RP	CGCGTCAATGGAGACAGGTGCTGTCGGTTGCACAA
epegRNA extension	S34A	hS34A-epeg-extens-FP	GTGCTTGTGCAACCGAGCGCACCTGTCTCCATTGA	hS34A-epeg-extens-RP	CGCGTCAATGGAGACAGGTGCGCTCGGTTGCACAA
epegRNA extension	S34F	hS34F-epeg-extens-FP	GTGCTTGTGCAACCGAAAGCACCTGTCTCCATTGA	hS34F-epeg-extens-RP	CGCGTCAATGGAGACAGGTGCTTTCGGTTGCACAA
epegRNA extension	S34F(TTC)	hU2AF1_WT_to_F_TTC_extensF	GTGCTTGTGCAACCGGAAGCACCTGTCTCCATTGA	hU2AF1_WT_to_F_TTC_extensR	CGCGTCAATGGAGACAGGTGCTTCCGGTTGCACAA
H441 spacer	All U2AF1 variants	hU2AF1S34F_reversal_sgF	CACCGTCATGGAGACAGGTGCTTTGTTTTAGA	hU2AF1S34F_reversal_sgR	TAGCTCTAAAACAAAGCACCTGTCTCCATGAC
epegRNA H441 extension	S34F to Y	hU2AF1_S34F_to_Y_extensF	GTGCTTGTGCAACCGATAGCACCTGTCTCCATTTGA	hU2AF1_S34F_to_Y_extensR	CGCGTCAAATGGAGACAGGTGCTATCGGTTGCACAA
epegRNA H441 extension	S34F to C	hU2AF1_S34F_to_C_extensF	GTGCTTGTGCAACCGACAGCACCTGTCTCCATTTGA	hU2AF1_S34F_to_C_extensR	CGCGTCAAATGGAGACAGGTGCTGTCGGTTGCACAA
epegRNA H441 extension	S34F to F	hU2AF1_S34F_to_F_extensF	GTGCTTGTGCAACCGGAAGCACCTGTCTCCATTTGA	hU2AF1_S34F_to_F_extensR	CGCGTCAAATGGAGACAGGTGCTTCCGGTTGCACAA
epegRNA H441 extension	S34F to WT	hU2AF1_S34F_to_WT_extensF	GTGCTTGTGCAACCGAGAGCACCTGTCTCCATTTGA	hU2AF1_S34F_to_WT_extensR	CGCGTCAAATGGAGACAGGTGCTCTCGGTTGCACAA
epegRNA H441 extension	S34F to A	hU2AF1_S34F_to_A_extensF	GTGCTTGTGCAACCGAGCGCACCTGTCTCCATTTGA	hU2AF1_S34F_to_A_extensR	CGCGTCAAATGGAGACAGGTGCGCTCGGTTGCACAA
epegRNA H441 extension	S34F to S	hU2AF1_S34F_to_S_extensF	GTGCTTGTGCAACCGGGAGCACCTGTCTCCATTTGA	hU2AF1_S34F_to_S_extensR	CGCGTCAAATGGAGACAGGTGCTCCCGGTTGCACAA
epegRNA spacer	KRAS G12S_TCT spacer #1 (fwd)	KRAS G12S_TCT spacer #1 (fwd)_F	caccgAAACTTGTGGTAGTTGGAGCgttttaga	KRAS G12S_TCT spacer #1 (fwd)_R	tagctctaaaacGCTCCAACTACCACAAGTTTc
epegRNA spacer	KRAS G12S_TCT spacer #5 (rev)	KRAS G12S_TCT spacer #5 (rev)_F	caccgACAAGATTTACCTCTATTGTgttttaga	KRAS G12S_TCT spacer #5 (rev)_R	tagctctaaaacACAATAGAGGTAAATCTTGTc
epegRNA extension	KRAS G12S_TCT extens #1 (fwd)	KRAS G12S_TCT extens #1 (fwd)_F	gtgcTGCCTACGCCAGAAGCTCCAACTACCAttga	KRAS G12S_TCT extens #1 (fwd)_R	cgcgtcaaTGGTAGTTGGAGCTTCTGGCGTAGGCA
epegRNA extension	KRAS G12S_TCT extens #5 (rev)	KRAS G12S_TCT extens #5 (rev)_F	gtgcAGCTTCTGGCGTAGGCAAGAGTGCCTTGACGATACAGCTAATTCAGAATCATTTTGTGGACGAATATGATCCAACAATAGAGGTAAATCTTGTttga	KRAS G12S_TCT extens #5 (rev)_R	cgcgtcaaACAAGATTTACCTCTATTGTTGGATCATATTCGTCCACAAAATGATTCTGAATTAGCTGTATCGTCAAGGCACTCTTGCCTACGCCAGAAGCT
