## Extended Data Table 2 for "U2AF1 mutations rescue deleterious exon skipping induced by KRAS mutations"

### Sheet: align_pct
sample	raw_reads	raw_bases	clean_reads	clean_bases	error_rate	Q20	Q30	GC_pct	total_reads	total_map	unique_map	multi_map	read1_map	read2_map	positive_map	negative_map	splice_map	unsplice_map	proper_map
A549_Parent1	70669550	10.6G	68767804	10.32G	0.02	98.14	94.87	51.79	68767804	66387850(96.54%)	64567228(93.89%)	1820622(2.65%)	32307716(46.98%)	32259512(46.91%)	32258955(46.91%)	32308273(46.98%)	30902054(44.94%)	33665174(48.95%)	62342318(90.66%)
A549_Parent2	43982732	6.6G	42386862	6.36G	0.02	98.34	95.21	51.47	42386862	40888323(96.46%)	39826552(93.96%)	1061771(2.5%)	19962978(47.1%)	19863574(46.86%)	19889611(46.92%)	19936941(47.04%)	19132284(45.14%)	20694268(48.82%)	38390654(90.57%)
A549_Parent3	45591864	6.84G	43926604	6.59G	0.02	98.57	95.87	51.16	43926604	42398946(96.52%)	41272643(93.96%)	1126303(2.56%)	20668526(47.05%)	20604117(46.91%)	20614140(46.93%)	20658503(47.03%)	19231095(43.78%)	22041548(50.18%)	39831334(90.68%)
A549_Parent4	52177912	7.83G	50669080	7.6G	0.02	98.11	94.76	51.16	50669080	48968938(96.64%)	47667402(94.08%)	1301536(2.57%)	23834761(47.04%)	23832641(47.04%)	23806061(46.98%)	23861341(47.09%)	21935039(43.29%)	25732363(50.79%)	46132804(91.05%)
A549_S1_6	62029902	9.3G	59903904	8.99G	0.02	98.36	95.25	50.97	59903904	57696176(96.31%)	56167883(93.76%)	1528293(2.55%)	28186664(47.05%)	27981219(46.71%)	28051046(46.83%)	28116837(46.94%)	26756508(44.67%)	29411375(49.1%)	54015990(90.17%)
A549_S1_9	49030568	7.35G	47700624	7.16G	0.02	98.07	94.74	51.29	47700624	45963164(96.36%)	44748256(93.81%)	1214908(2.55%)	22364437(46.88%)	22383819(46.93%)	22349021(46.85%)	22399235(46.96%)	20744859(43.49%)	24003397(50.32%)	43264154(90.7%)
A549_S3_6	50344550	7.55G	48426834	7.26G	0.02	98.29	95.1	51.02	48426834	46663272(96.36%)	45419724(93.79%)	1243548(2.57%)	22806183(47.09%)	22613541(46.7%)	22679188(46.83%)	22740536(46.96%)	21800233(45.02%)	23619491(48.77%)	43675372(90.19%)
A549_S3_4_1	81213820	12.18G	76340054	11.45G	0.02	98.47	95.45	51.15	76340054	73649090(96.48%)	71668502(93.88%)	1980588(2.59%)	35965676(47.11%)	35702826(46.77%)	35810022(46.91%)	35858480(46.97%)	34872743(45.68%)	36795759(48.2%)	68195982(89.33%)
A549_F3_3	81399300	12.21G	75551130	11.33G	0.02	98.58	95.79	51.3	75551130	72761502(96.31%)	70740533(93.63%)	2020969(2.67%)	35472822(46.95%)	35267711(46.68%)	35337876(46.77%)	35402657(46.86%)	32609943(43.16%)	38130590(50.47%)	67323356(89.11%)
A549_F3_4	51241354	7.69G	48004618	7.2G	0.02	98.45	95.38	51.27	48004618	46247910(96.34%)	45029907(93.8%)	1218003(2.54%)	22595628(47.07%)	22434279(46.73%)	22492141(46.85%)	22537766(46.95%)	20966399(43.68%)	24063508(50.13%)	42704010(88.96%)
A549_F4_8	66976774	10.05G	64108492	9.62G	0.02	98.3	95.09	51.36	64108492	61856443(96.49%)	60237107(93.96%)	1619336(2.53%)	30253427(47.19%)	29983680(46.77%)	30090202(46.94%)	30146905(47.02%)	27179143(42.4%)	33057964(51.57%)	57668504(89.95%)
A549_F2_11	69464154	10.42G	66313156	9.95G	0.02	98.41	95.31	50.84	66313156	64048369(96.58%)	62361067(94.04%)	1687302(2.54%)	31308928(47.21%)	31052139(46.83%)	31155231(46.98%)	31205836(47.06%)	28174179(42.49%)	34186888(51.55%)	59421110(89.61%)
A549_Y1_3	71913780	10.79G	69786968	10.47G	0.02	98.17	94.92	51.74	69786968	67502969(96.73%)	65646195(94.07%)	1856774(2.66%)	32835818(47.05%)	32810377(47.02%)	32788987(46.98%)	32857208(47.08%)	30411997(43.58%)	35234198(50.49%)	63315330(90.73%)
A549_Y1_4	60329424	9.05G	57534146	8.63G	0.02	98.46	95.51	50.75	57534146	55573487(96.59%)	54124500(94.07%)	1448987(2.52%)	27157258(47.2%)	26967242(46.87%)	27039322(47.0%)	27085178(47.08%)	24859104(43.21%)	29265396(50.87%)	51622200(89.72%)
A549_Y1_6	56633964	8.5G	54400792	8.16G	0.02	98.51	95.71	51.33	54400792	52416847(96.35%)	50969470(93.69%)	1447377(2.66%)	25590777(47.04%)	25378693(46.65%)	25460350(46.8%)	25509120(46.89%)	23447154(43.1%)	27522316(50.59%)	48853744(89.8%)
A549_Y1_7	78070454	11.71G	74385664	11.16G	0.02	98.35	95.25	51.91	74385664	71689263(96.38%)	69783525(93.81%)	1905738(2.56%)	35033877(47.1%)	34749648(46.72%)	34859315(46.86%)	34924210(46.95%)	31613323(42.5%)	38170202(51.31%)	66308394(89.14%)
A549_C2_2_1	57151224	8.57G	55154496	8.27G	0.03	97.84	94.21	51.23	55154496	53115043(96.3%)	51657801(93.66%)	1457242(2.64%)	25891545(46.94%)	25766256(46.72%)	25800442(46.78%)	25857359(46.88%)	23830561(43.21%)	27827240(50.45%)	49654152(90.03%)
A549C1_16_10	112450880	16.87G	108927850	16.34G	0.02	98.22	95.13	51.39	108927850	105033701(96.43%)	101916726(93.56%)	3116975(2.86%)	50971799(46.79%)	50944927(46.77%)	50909722(46.74%)	51007004(46.83%)	47966277(44.03%)	53950449(49.53%)	97844888(89.83%)
A549_C1_11	76340686	11.45G	72240972	10.84G	0.02	98.18	95.1	52.02	72240972	68974236(95.48%)	67029859(92.79%)	1944377(2.69%)	33493251(46.36%)	33536608(46.42%)	33476920(46.34%)	33552939(46.45%)	30681263(42.47%)	36348596(50.32%)	63675530(88.14%)
A549_C1_3_6	88249852	13.24G	85004926	12.75G	0.02	98.14	94.9	51.48	85004926	81938324(96.39%)	79716703(93.78%)	2221621(2.61%)	39879087(46.91%)	39837616(46.87%)	39818757(46.84%)	39897946(46.94%)	36487923(42.92%)	43228780(50.85%)	76516856(90.01%)
A549_A2_8_10	81407700	12.21G	78691684	11.8G	0.02	98.24	95.14	51.39	78691684	75845868(96.38%)	73722469(93.69%)	2123399(2.7%)	36851245(46.83%)	36871224(46.86%)	36824666(46.8%)	36897803(46.89%)	34557299(43.91%)	39165170(49.77%)	70779892(89.95%)
A549_A1_2_18	43546924	6.53G	41719786	6.26G	0.03	97.82	94.21	52.61	41719786	40058499(96.02%)	38921378(93.29%)	1137121(2.73%)	19502263(46.75%)	19419115(46.55%)	19439568(46.6%)	19481810(46.7%)	18657804(44.72%)	20263574(48.57%)	37382014(89.6%)
A549_A2_15_9	68529180	10.28G	66010546	9.9G	0.02	98.44	95.5	51.62	66010546	63666003(96.45%)	61977394(93.89%)	1688609(2.56%)	31101625(47.12%)	30875769(46.77%)	30963140(46.91%)	31014254(46.98%)	29567518(44.79%)	32409876(49.1%)	59192378(89.67%)
A549_A1_9	65596794	9.84G	62850216	9.43G	0.02	98.45	95.47	51.76	62850216	60612833(96.44%)	58982221(93.85%)	1630612(2.59%)	29589556(47.08%)	29392665(46.77%)	29467613(46.89%)	29514608(46.96%)	28450956(45.27%)	30531265(48.58%)	56536612(89.95%)
A549TTC2_3_3	47242536	7.09G	45089958	6.76G	0.02	98	94.56	51.75	45089958	43369160(96.18%)	42199766(93.59%)	1169394(2.59%)	21171934(46.95%)	21027832(46.64%)	21077182(46.74%)	21122584(46.85%)	19460246(43.16%)	22739520(50.43%)	40470806(89.76%)
A549TTC5_5_7	45343194	6.8G	43074196	6.46G	0.02	97.93	94.43	51.77	43074196	41406105(96.13%)	40330701(93.63%)	1075404(2.5%)	20225292(46.95%)	20105409(46.68%)	20140213(46.76%)	20190488(46.87%)	18716335(43.45%)	21614366(50.18%)	38518602(89.42%)
A549_TTC5_2	46711098	7.01G	44356906	6.65G	0.02	98.4	95.51	51.43	44356906	42773498(96.43%)	41616040(93.82%)	1157458(2.61%)	20864059(47.04%)	20751981(46.78%)	20788236(46.87%)	20827804(46.96%)	19505199(43.97%)	22110841(49.85%)	40068484(90.33%)
A549TTC2_6_8	43303946	6.5G	41055830	6.16G	0.03	97.72	93.99	51.45	41055830	39383214(95.93%)	38343630(93.39%)	1039584(2.53%)	19221436(46.82%)	19122194(46.58%)	19145464(46.63%)	19198166(46.76%)	17127802(41.72%)	21215828(51.68%)	36696196(89.38%)
