## Extended Data Table 3 for "U2AF1 mutations rescue deleterious exon skipping induced by KRAS mutations"

### Sheet: Sheet1
dCasRX sgRNA Target Name	Forward Oligo Sequence	Reverse Oligo Sequence
Nontargeting	aaacTCACCAGAAGCGTACCATACTC	aaaaGAGTATGGTACGCTTCTGGTGA
mCherry	aaacCGCCGCCGTCCTCGAAGTTCAT	aaaaATGAACTTCGAGGACGGCGGCG
KRAS Exon 2 3'SS #1	aaacATTCAGTCATTTTCAGCAGGCCT	aaaaAGGCCTGCTGAAAATGACTGAAT
KRAS Exon 2 3'SS #2	aaacTCAGTCATTTTCAGCAGGCCTTA	aaaaTAAGGCCTGCTGAAAATGACTGA
KRAS G12 #1	aaacGCACTCTTGCCTACGCCACCAGC	aaaaGCTGGTGGCGTAGGCAAGAGTGC
KRAS G12 #2	aaacTCTTGCCTACGCCACCAGCTCCA	aaaaTGGAGCTGGTGGCGTAGGCAAGA
KRAS Downstream #4	aaacTTGTTGGATCATATTCGTCCACA	aaaaTGTGGACGAATATGATCCAACAA
KRAS Downstream #5	aaacATTAAAACAAGATTTACCTCTAT	aaaaATAGAGGTAAATCTTGTTTTAAT
