## Extended Data Table 4 for "U2AF1 mutations rescue deleterious exon skipping induced by KRAS mutations"

### Sheet: Sheet1
Splice Switching Oligonucleotide (SSO) Target	Target Sequence	Ordering nomenclature for IDT
Scramble	GCUCAAUAUGCUACUGCCAUGCUUG	mG*mC*mU*mC*mA*mA*mU*mA*mU*mG*mC*mU*mA*mC*mU*mG*mC*mC*mA*mU*mG*mC*mU*mU*mG
KRAS Exon 2	UCGUCCACAAAAUGAUUCUGAAUUA	mU*mC*mG*mU*mC*mC*mA*mC*mA*mA*mA*mA*mU*mG*mA*mU*mU*mC*mU*mG*mA*mA*mU*mU*mA
KRAS Exon 3	GCACUGUACUCCUCUUGACCUGCUG	mG*mC*mA*mC*mU*mG*mU*mA*mC*mU*mC*mC*mU*mC*mU*mU*mG*mA*mC*mC*mU*mG*mC*mU*mG
