## Extended Data Table 5 for "U2AF1 mutations rescue deleterious exon skipping induced by KRAS mutations"

### Sheet: Sheet1
Primer	Purpose	Sequence
U2AF1_PE_Geno_F	Genotyping cells with U2AF1 S34 mutations	GGAGGAGGCGGGTTAGAGTT
U2AF1_PE_Geno_R	Genotyping cells with U2AF1 S34 mutations	AACAAGGAGTGGTGGTCTCAG
KRAS_Geno_F	Genotyping cells with KRAS G12 mutations	GAAGTACAGTTCATTACGATACACG
KRAS_Geno_R	Genotyping cells with KRAS G12 mutations	ACTCATGAAAATGGTCAGAGAAACC
KRAS_exon2_RT-PCR_F	RT-PCR for KRAS Exon 2	TCCCAGGTGCGGGAGAG
KRAS_exon2_RT-PCR_R	RT-PCR for KRAS Exon 2	CCTCTTGACCTGCTGTGTCG
KRAS_exon3_RT-PCR_F	RT-PCR for KRAS Exon 3	GTGGTAGTTGGAGCTGGTGG
KRAS_exon3_RT-PCR_R	RT-PCR for KRAS Exon 3	TGCTAAGTCCTGAGCCTGTT
KRAS_exon2skip_F	qRT-PCR for KRAS Exon 2 Skipping	AGGTGCGGGAGAGAGGATT
KRAS_exon2skip_R	qRT-PCR for KRAS Exon 2 Skipping	CTCCTCTTGACCTGCTGTGT
KRAS_exon2include_F	qRT-PCR for KRAS Exon 2 Inclusion	GGGAGAGAGGCCTGCTGAAA
KRAS_exon2include_R	qRT-PCR for KRAS Exon 2 Inclusion	CCTCTTGACCTGCTGTGTCG
Beta-actin_F	qRT-PCR for Beta-actin	AGCACAGAGCCTCGCCTTT
Beta-actin_R	qRT-PCR for Beta-actin	ACCATCACGCCCTGGTGC
pSplice_RT_PCR_F	RT-PCR for pSpliceExpress	CTGCTCATCCTCTGGGAGCC
pSplice_RT_PCR_R	RT-PCR for pSpliceExpress	CAAGGTCTGAAGGTCACGGGC
